# Intrinsic protein disorder is insufficient to drive subnuclear clustering in embryonic transcription factors

**DOI:** 10.1101/2023.03.27.534457

**Authors:** Colleen E. Hannon, Michael B. Eisen

## Abstract

Modern microscopy has revealed that core nuclear functions, including transcription, replication, and heterochromatin formation occur in spatially restricted clusters. Previous work from our lab has shown that subnuclear high-concentration clusters of transcription factors may play a role in regulating RNA synthesis in the early *Drosophila* embryo. A nearly ubiquitous feature of eukaryotic transcription factors is that they contain intrinsically disordered regions (IDRs) that often arise from low complexity amino acid sequences within the protein. It has been proposed that IDRs within transcription factors drive co-localization of transcriptional machinery and target genes into high concentration clusters within nuclei. Here we test that hypothesis directly, by conducting a broad survey of the subnuclear localization of IDRs derived from transcription factors. Using a novel algorithm to identify IDRs in the *Drosophila* proteome, we generated a library of IDRs from transcription factors expressed in the early *Drosophila* embryo. We used this library to perform a high throughput imaging screen in *Drosophila* S2 cells. We found that while subnuclear clustering does not occur when the majority of IDRs are expressed alone, it is frequently seen in full length transcription factors. These results are consistent in live *Drosophila* embryos, suggesting that IDRs are insufficient to drive the subnuclear clustering behavior of transcription factors. Furthermore, the clustering of transcription factors in living embryos was unaffected by the deletion of IDR sequences. Our results demonstrate that IDRs are unlikely to be the primary molecular drivers of the clustering observed during transcription, suggesting a more complex and nuanced role for these disordered protein sequences.
