## Supplemental Table 2 for "Intrinsic protein disorder is insufficient to drive subnuclear clustering in embryonic transcription factors"

### Sheet: IDR
idr	protein	TF_name	F Primer	R Primer
6	FBpp0304504	Da	CCGCTCTCTGGCCACTCG	ATGACCCCATCCAGAGCCG
17	FBpp0303090	Rib	ATCACCACAGGACGTGGCAC	GTCGGCCCGGGCCTGAGC
18	FBpp0071577	CG10321	GTCACGACAGTGACCACAACT	GCTGCTGGTCGTTGATCCA
26	FBpp0076735	CG13287	ATGAATCTGCTCATGGATAGCATG	ATTTGCTGGCAGGGGATTTG
44	FBpp0081483	Tgo	GCTCCCCTGGATGCGGCG	CTCGAACGGCGTGCTGAACA
64	FBpp0083950	Spps	AATGCCAACATTATACATATCCAG	CTTACTTCTTGCAGGTAACGA
65	FBpp0084158	CG31510	ATAAGAAACAAGCCCAGTGTAGC	TATATCTGGATCAGTCGTTTTGCTG
72	FBpp0071007	Brk	ATGGATAGCAGCAGCGAACA	CTGATTGCTGCCATTGGTAGC
76	FBpp0074028	Disco	CTGCTTTCCACCGGCTGT	CCGGCTGGTCATGTAGGC

### Sheet: Full Length
idr	protein	TF_name	F Primer	R Primer
6	FBpp0304504	Da	ATGGCGACCAGTGACGATGAGCCG	TTGCGGAAGCTGGGCGTGTC
17	FBpp0303090	Rib	ATGGGCGGCCCAACGGCGC	GTCGGCCCGGGCCTGAGCGT
18	FBpp0071577	CG10321	ATGGATCGCAAGAAGGTCCTGGA	CGCCTGCGTCACGAAGTACA
26	FBpp0076735	CG13287	ATGAATCTGCTCATGGATAGCATGCCG	TTTGGGCATACCACCCATTCGGC
44	FBpp0081483	Tgo	ATGGACGAGGCGAACATACAGGAC	CTCGAACGGCGTGCTGAACA
64	FBpp0083950	Spps	ATGCTGCAGTACAAGAGTGC	GTTGGACGAATTGTCGCCAG
65	FBpp0084158	CG31510	ATGAATACCAAAAACATTGAAAACAAAC	AAAATTATTATTCCTCCGGTTAAGGTTG
72	FBpp0071007	Brk	ATGGATAGCAGCAGCGAACAG	GGCCACCAGGGTCAGGTTTG
76	FBpp0074028	Disco	ATGGAGCACATAATGAATCCGTTCATG	GACGGAAATCGGCGCATTCG
