## Supplemental Table 3 for "Intrinsic protein disorder is insufficient to drive subnuclear clustering in embryonic transcription factors"

### Sheet: sgRNA
sgRNA sequence	Description
gtcgGTGCATCGGCTCATCGTCAC	da sgRNA Fwd for N terminal tagging
aaacGTGACGATGAGCCGATGCAC	da sgRNA Fwd for N terminal tagging
gtcgGAGCGTGACCAGGAGATGGG	rib sgRNA Fwd for N terminal tagging
aaacCCCATCTCCTGGTCACGCTC	rib sgRNA Fwd for N terminal tagging
gtcgCGAAGTGATGGATCGCAAGA	CG10321 sgRNA Fwd for N terminal tagging
aaacTCTTGCGATCCATCACTTCG	CG10321 sgRNA Rev for N terminal tagging
gtcgAAATGATCGAAGCATTTCTT	CG13287 sgRNA Fwd for C terminal tagging
aaacAAGAAATGCTTCGATCATTT	CG13287 sgRNA Rev for C terminal tagging
gtcgGGAATCGAAAGAAATGGTGT	tgo sgRNA Fwd for C terminal tagging
aaacACACCATTTCTTTCGATTCC	tgo sgRNA Rev for C terminal tagging
gtcgGGCACTCTTGTACTGCAGCA	Spps sgRNA Fwd for N terminal tagging
aaacTGCTGCAGTACAAGAGTGCC	Spps sgRNA Rev for N terminal tagging
gtcgAAACATTGAAAACAAACCCA	CG31510 sgRNA Fwd for N terminal tagging
aaacTGGGTTTGTTTTCAATGTTT	CG31510 sgRNA Rev for N terminal tagging
gtcgGCTGCTGCTATCCATGATTA	brk sgRNA Fwd for N terminal tagging
aaacTAATCATGGATAGCAGCAGC	brk sgRNA Rev for N terminal tagging
gtcgAGATAAGCCGGTGACATGAA	disco sgRNA Fwd for N terminal tagging
aaacTTCATGTCACCGGCTTATCT	disco sgRNA Rev for N terminal tagging
gtcgATGCAGGACAATCGACTCCA	mxc sgRNA Fwd
aaacTGGAGTCGATTGTCCTGCAT	mxc sgRNA Rev

### Sheet: HR_Primers
Primer Sequence	Description
CGTGCAACAAACTCACGGTTTT	da LH Fwd for N-terminal tagging
TTCAGCAATAGATCTGCAAAACAACg	da LH Rev for N-terminal tagging
ATGGCGACTAGTGACGATGAGC	da RH Fwd for N-terminal tagging
CGAGGCCAGCGACTGATTGACA	da RH Rev for N-terminal tagging
ACTCCTTGACGAATGGCCAACA	rib LH Fwd for N-terminal tagging
CTCCTGGTCACGCTCCGTTT	rib LH Rev for N-terminal tagging
ATGGGCGTCCCAACGGCG	rib LH Fwd for N-terminal tagging
CTTGCCGCCAGACTGACCGGTCT	rib RH Rev for N-terminal tagging
AATCCCCTGGTATGAACGGCAA	CG10321 LH Fwd for N-terminal tagging
CACTTCGTGTTCCTAGGGGGAG	CG10321 LH Rev for N-terminal tagging
ATGGATCGCAAGAAAGTCCTGGAGCTT	CG10321 RH Fwd for N-terminal tagging
TCTGCCTTGCTATCCAGTTGCTC	CG10321 RH Rev for N-terminal tagging
TCCCACAGATTTGTCTCCTCGA	CG13287 LH Fwd for C-terminal tagging
TTTGGGCATACCACCCATTCG	CG13287 LH Rev for C-terminal tagging
TCGAAGCATTTCTTCGCATATTTTTAAGTC	CG13287 RH Fwd for C-terminal tagging
CTCCGCGATGATGGGTTATCCT	CG13287 RH Rev for C-terminal tagging
ATGCGATGGATGGCAAGTTCAC	tgo LH Fwd for C-terminal tagging
CTCGAACGGCGTGCTGAACATA	tgo LH Rev for C-terminal tagging
TACTCACACCATTTCTTTCGATTCC	tgo RH Fwd for C-terminal tagging
AAGAAGCTACGACCATGGGAGG	tgo RH Rev for C-terminal tagging
ACCAATTCAGCGATCCAGTCCA	Spps LH Rev for N-terminal tagging
GTCAGGGCTTTAGATGAGATTTGG	Spps RH Fwd for N-terminal tagging
ATGCTGCAGTACAAGAGTGCCG	Spps RH Rev for N-terminal tagging
GTTGGGCGTAACAATCTGGGCTA	Spps RH Rev for C-terminal tagging
CTGGCCTAACTGTTACTTTTGC	CG31510 LH Fwd for N-terminal tagging
TTTGTGGTTGTAATACCTTTAAACATTAAA	CG31510 LH Rev for N-terminal tagging
ATGAATACCAAAAACATTGAAAACAAACCCATTGATGGG	CG31510 RH Fwd for N-terminal tagging
ACAGTTGGCTTTGTTTGCTCTAATGGTTGCT	CG31510 RH Rev for N-terminal tagging
CAATCGAAAAGAGTGGACAAAGACTG	brk LH Fwd for N-terminal tagging
GATTATTGTTTATTTTCGTGGCGTTCT	brk LH Rev for N-terminal tagging
ATGGATAGCAGCAGCGAACAG	brk RH Fwd for N-terminal tagging
CGCTCAGGATTGGCACTTGTA	brk RH Rev for N-terminal tagging
TGGCCAGAAGAACCGAAAAAGC	disco LH Fwd for N-terminal tagging
GTCGTCTGTTGTGGATTTTGTTTCTAT	disco LH Rev for N-terminal tagging
ATGGAGCACATAATGAATCCGTTTATGTC	disco RH Fwd for N-terminal tagging
CCCAGCAACTGATCCATGGAGA	disco RH Rev for N-terminal tagging
TTGGCTATCTGCTGCACATCCT	mxc LH Fwd for N-terminal tagging
GTCTGGACTTTCCGACTCAGCT	mxc LH Rev for N-terminal tagging
ATGGAGTCGATTGTCCTGCATTC	mxc RH Fwd for N-terminal tagging
GTTAACAGTCACCGTCTGCAGC	mxc RH Rev for N-terminal tagging

### Sheet: Screening_Primers
Primer Sequence	Description
ATTCTCCAAgtgcgtgtgcttg	Fwd genomic primer for da, outside of homology region
TGCGATCGAGTTTCAAACTGGC	Rev genomic primer for da, outside of homology region
CCTCGCCCCTTTGACATTTTCC	Fwd genomic primer for rib, outside of homology region
CAGACCAATGGGAACGAACTGC	Rev genomic primer for rib, outside of homology region
CCACATGTACGAAGTGGCCAAC	Fwd genomic primer for CG10321, outside of homology region
TTACTTCGCTTGGCTCGCTTTG	Rev genomic primer for CG10321, outside of homology region
TTAAGCAAAAGCAGGCCGAGAA	Fwd C-terminal genomic primer for CG13287, outside of homology region
GCTACGCTACAAATTCGAGGCT	Rev C-terminal genomic primer for CG13287, outside of homology region
GCAGCCAACGATATGAGTGGAT	Fwd C-terminal genomic primer for tgo, outside of homology region
CAAAACAGAGCGACGATGAGGA	Rev C-terminal genomic primer for tgo, outside of homology region
ACACGGAACACTCAAGCTTGTG	Fwd genomic primer for Spps, outside of homology region
ACGATACGGGAATTGGTTGGGT	Rev genomic primer for Spps, outside of homology region
AAAAAGCTGCCAGCAAAGGGTT	Fwd genomic primer for brk, outside of homology region
TGGAATGTGACTGGCTGACGAT	Rev genomic primer for brk, outside of homology region
GAGGGCTGCAATATGGTGTTCA	Fwd C-terminal genomic primer for disco, outside of homology region
ACATGTTTCTTCAATTTTGCCGTTG	Rev C-terminal genomic primer for disco, outside of homology region
CTTGGTACGTCGCTTGACCTTT	Fwd C-terminal genomic primer for mxc, outside of homology region
ACCTCCTGTATGATGCGATCGA	Rev C-terminal genomic primer for mxc, outside of homology region

### Sheet: Injected_Fly_Line
Protein	TF_name	Chromosome	Injected Fly Line
FBpp0304504	Da	2L	54591
FBpp0303090	Rib	2R	54591
FBpp0071577	CG10321	2R	54591
FBpp0076735	CG13287	3L	nos-Cas9 attp40
FBpp0081483	Tgo	3R	nos-Cas9 attp40
FBpp0083950	Spps	3R	nos-Cas9 attp40
FBpp0084158	CG31510	3R	nos-Cas9 attp40
FBpp0071007	Brk	X	nos-Cas9 attp40
FBpp0074028	Disco	X	nos-Cas9 attp40
